# Acetoacetate suppresses colon cancer via an MR1-MAIT axis

**DOI:** 10.1101/2025.10.29.685375

**Authors:** Slater L. Clay, Geniver El Tekle, Edrees H. Rashan, Diogo Fonseca-Pereira, Yern-Hyerk Shin, Natalia Andreeva, Geicho Nakatsu, Ayesha F. Lobo, Sway P. Chen, Sena Bae, Monia Michaud, Jonathan N. Glickman, Jon Clardy, Matthew G. Vander Heiden, Wendy S. Garrett

## Abstract

Colorectal cancer (CRC) is a leading cause of cancer mortality and additional preventative, and therapeutic strategies are urgently needed. Ketogenic diets have mixed effects on tumorigenesis and compliance is challenging. Exogenous ketones, β-hydroxybutyrate (βHB) or acetoacetate (AcAc), offer an alternative approach. While βHB has been investigated, the anti-cancer effects of AcAc are poorly defined. Here, we show that orally administering ethyl AcAc (EAA) suppresses tumor growth in several pre-clinical CRC models. Single-cell RNA sequencing, flow cytometry, and genetic and antibody-mediated depletion studies reveal that EAA selectively expands and activates cytotoxic mucosal-associated invariant T (MAIT) cells in an MHC class I-related protein 1 (MR1)-dependent manner. EAA increases MR1 expression by tumor monocytes, which is recapitulated in human cell cultures, where AcAc and 5-amino-6-D-ribitylaminouracil (5-A-RU) induce MAIT cell expansion and tumor killing. Mechanistically, AcAc converts to methylglyoxal, combining with microbially-derived 5-A-RU to generate 5-(2-oxopropylideneamino)-6-D-ribitylaminouracil (5-OP-RU), a potent MR1 ligand. These findings identify an AcAc-MR1-MAIT cell axis as a potential immunotherapy approach for CRC therapy.
