## Supplementary Table 1: DEGs for Total Tumor Cell Clusters for "Acetoacetate suppresses colon cancer via an MR1-MAIT axis"

### Sheet: Supplementary Table 1_DEGs for 
Supplementary Table 1: Top DEGs for clusters for total tumor cells (Fig 2a)
Gene	Cluster	Average expression	Fraction of cells expressing gene
Hmox1	Cluster 0	2.104	70.73
Tgfbi	Cluster 0	1.994	96.66
Malt1	Cluster 0	1.972	90.8
Thbs1	Cluster 0	1.967	91.32
Cd14	Cluster 0	1.925	98.81
Il1b	Cluster 0	1.76	98.34
Ifi30	Cluster 0	1.413	90.87
H2-Aa	Cluster 0	1.097	51.19
Apoe	Cluster 0	1.089	78.06
Cd74	Cluster 0	1.078	83.51
Acod1	Cluster 0	1.019	50.29
Sdc1	Cluster 0	0.8824	58.99
Cytip	Cluster 0	0.8668	83.36
C1qb	Cluster 0	0.8155	20.98
Csf3r	Cluster 0	0.7414	54.88
Ccl17	Cluster 0	0.7332	5.326
Dpy19l1	Cluster 0	0.6952	23.03
C1qa	Cluster 0	0.6085	16.04
S100a8	Cluster 0	0.5371	14.96
S100a9	Cluster 0	0.3875	7.52
Cdkn2d	Cluster 0	0.08954	21.2
Lyz1	Cluster 0	-0.1254	32.63
Ap1m1	Cluster 0	-0.1555	30.12
Ighm	Cluster 0	-0.1889	13.37
Fcer1a	Cluster 0	-0.2442	0.2026
Cpa3	Cluster 0	-0.2445	0.2431
Mcpt2	Cluster 0	-0.2735	4.226
Mcpt1	Cluster 0	-0.278	6.507
Col1a1	Cluster 0	-0.2787	1.592
Col1a2	Cluster 0	-0.279	0.8741
Col3a1	Cluster 0	-0.2928	1.412
Dcn	Cluster 0	-0.3282	0.5326
Icos	Cluster 0	-0.3541	0.1968
Cd3e	Cluster 0	-0.3579	0.1679
Sparc	Cluster 0	-0.3728	1.8
Col4a2	Cluster 0	-0.3861	4.475
Igfbp7	Cluster 0	-0.3936	1.546
Il2rb	Cluster 0	-0.3961	0.3878
Clca1	Cluster 0	-0.4006	2.483
Ctla4	Cluster 0	-0.4197	0.4457
Col4a1	Cluster 0	-0.4242	6.703
Tff3	Cluster 0	-0.4505	2.75
Spock2	Cluster 0	-0.5006	2.501
Spink4	Cluster 0	-0.5054	13.29
Muc3	Cluster 0	-0.5109	4.457
B3gnt7	Cluster 0	-0.5206	5.482
Wif1	Cluster 0	-0.5436	1.262
Nkd1	Cluster 0	-0.559	2.298
Mki67	Cluster 0	-0.5705	11.5
Mmp7	Cluster 0	-0.5974	3.566
Asb2	Cluster 0	-0.6072	0.3878
Adh1	Cluster 0	-0.6381	0.9957
Clca3b	Cluster 0	-0.6395	1.725
Igkc	Cluster 0	-0.6657	21.55
Dmbt1	Cluster 0	-0.6682	13.85
F3	Cluster 0	-0.7096	11.77
Lypd8	Cluster 0	-0.7157	12.16
Krt23	Cluster 0	-0.7195	2.287
Oit1	Cluster 0	-0.7559	1.841
Creb3l1	Cluster 0	-0.7719	2.414
Tubb5	Cluster 0	-0.7984	46.16
Nans	Cluster 0	-0.8088	34.81
Cdx1	Cluster 0	-0.8134	1.256
Sox4	Cluster 0	-0.8315	6.217
Wfdc18	Cluster 0	-0.8783	7.132
Gpx2	Cluster 0	-0.9565	7.878
Stmn1	Cluster 0	-1.013	6.622
Muc13	Cluster 0	-1.024	17.75
F3	Cluster 1	2.095	86.35
Sox4	Cluster 1	1.98	94.58
Krt23	Cluster 1	1.88	77.56
Sdc1	Cluster 1	1.6	96.39
Wfdc18	Cluster 1	1.417	87.37
Gpx2	Cluster 1	1.355	96.07
Muc13	Cluster 1	0.9422	97.53
Nkd1	Cluster 1	0.9159	56.72
Mmp7	Cluster 1	0.9038	71.25
Cdx1	Cluster 1	0.8208	73.82
Stmn1	Cluster 1	0.6167	81.24
Clca3b	Cluster 1	0.6141	60.48
Oit1	Cluster 1	0.5246	77.78
Wif1	Cluster 1	0.496	41.36
Tubb5	Cluster 1	0.4427	86.37
Thbs1	Cluster 1	0.4209	79.09
Dmbt1	Cluster 1	0.2602	63.93
Nans	Cluster 1	0.2203	82.05
Lypd8	Cluster 1	0.2168	68.54
Col4a1	Cluster 1	0.1329	58
Col4a2	Cluster 1	0.06278	47.24
Spock2	Cluster 1	-0.1287	18.42
Hmox1	Cluster 1	-0.188	44.79
Spink4	Cluster 1	-0.2098	39.09
Fcer1a	Cluster 1	-0.2429	0.4341
Cpa3	Cluster 1	-0.2436	0.5851
Mcpt1	Cluster 1	-0.251	13.67
Mcpt2	Cluster 1	-0.2521	9.211
S100a9	Cluster 1	-0.2639	13.02
Col1a1	Cluster 1	-0.2727	2.114
Adh1	Cluster 1	-0.2751	18.71
Col1a2	Cluster 1	-0.2772	0.453
Col3a1	Cluster 1	-0.2822	1.85
Dcn	Cluster 1	-0.3265	0.6229
Lyz1	Cluster 1	-0.329	14.59
Tff3	Cluster 1	-0.3401	10.04
S100a8	Cluster 1	-0.3424	10.87
Muc3	Cluster 1	-0.3426	21.52
Cd3e	Cluster 1	-0.3486	0.4341
Icos	Cluster 1	-0.3513	0.3586
Clca1	Cluster 1	-0.3727	6.285
Cd14	Cluster 1	-0.3773	74.44
Sparc	Cluster 1	-0.3822	2.171
Igfbp7	Cluster 1	-0.3956	1.548
Il2rb	Cluster 1	-0.3992	0.5663
Csf3r	Cluster 1	-0.4103	0.6229
Ctla4	Cluster 1	-0.4206	0.7361
Creb3l1	Cluster 1	-0.422	29.29
C1qa	Cluster 1	-0.4271	2.643
Ccl17	Cluster 1	-0.4336	1.567
C1qb	Cluster 1	-0.457	2.775
Mki67	Cluster 1	-0.4762	27.77
Cd74	Cluster 1	-0.4917	53.93
Ighm	Cluster 1	-0.5028	0.8871
B3gnt7	Cluster 1	-0.5174	12.72
Acod1	Cluster 1	-0.5918	3.511
Malt1	Cluster 1	-0.6042	60.85
Ifi30	Cluster 1	-0.6043	53.49
Igkc	Cluster 1	-0.6274	32.92
Asb2	Cluster 1	-0.6616	0.151
Apoe	Cluster 1	-0.6864	19.71
Il1b	Cluster 1	-0.7234	19.21
H2-Aa	Cluster 1	-0.7382	20.63
Tgfbi	Cluster 1	-0.7407	9.154
Cytip	Cluster 1	-0.793	21.35
Dpy19l1	Cluster 1	-0.8013	20.2
Ap1m1	Cluster 1	-0.9472	38.71
Cdkn2d	Cluster 1	-0.9598	16.78
Cd3e	Cluster 2	2.5	85.26
Ctla4	Cluster 2	2.5	72.82
Icos	Cluster 2	2.5	78.13
Il2rb	Cluster 2	2.5	91.05
Asb2	Cluster 2	2.21	14.95
Cytip	Cluster 2	1.396	91.38
Cdkn2d	Cluster 2	1.168	23.74
Ap1m1	Cluster 2	0.7795	24.53
Malt1	Cluster 2	0.465	45.4
Dpy19l1	Cluster 2	0.4196	11.79
Ighm	Cluster 2	0.3908	18.6
Igkc	Cluster 2	0.2057	23.99
Spock2	Cluster 2	-0.1779	10.39
Mcpt1	Cluster 2	-0.1943	7.137
Mcpt2	Cluster 2	-0.2047	4.906
Igfbp7	Cluster 2	-0.2081	6.868
Cpa3	Cluster 2	-0.2317	0.3655
Fcer1a	Cluster 2	-0.2369	0.3078
Tubb5	Cluster 2	-0.2688	42.02
Col1a2	Cluster 2	-0.2756	0.3848
Col1a1	Cluster 2	-0.2806	0.7503
Col3a1	Cluster 2	-0.2915	0.808
Dcn	Cluster 2	-0.3226	0.2693
Spink4	Cluster 2	-0.349	16.14
Clca1	Cluster 2	-0.3655	2.674
Sparc	Cluster 2	-0.3799	0.6349
Lyz1	Cluster 2	-0.3836	6.156
Acod1	Cluster 2	-0.4034	4.54
Ccl17	Cluster 2	-0.4087	0.9619
Tff3	Cluster 2	-0.4119	3.136
C1qa	Cluster 2	-0.4192	1.385
C1qb	Cluster 2	-0.4292	1.693
Col4a2	Cluster 2	-0.4308	0.4425
Csf3r	Cluster 2	-0.4315	0.5387
Muc3	Cluster 2	-0.4349	5.425
S100a9	Cluster 2	-0.4552	6.098
Col4a1	Cluster 2	-0.4765	0.7311
S100a8	Cluster 2	-0.4847	4.944
Wif1	Cluster 2	-0.4889	1.674
Nkd1	Cluster 2	-0.5131	2.328
Mmp7	Cluster 2	-0.5427	3.713
Dmbt1	Cluster 2	-0.5448	14.58
Nans	Cluster 2	-0.5637	27.72
B3gnt7	Cluster 2	-0.5783	1.443
Lypd8	Cluster 2	-0.5954	13.2
Mki67	Cluster 2	-0.607	7.676
Clca3b	Cluster 2	-0.6111	1.751
Apoe	Cluster 2	-0.6123	8.83
Adh1	Cluster 2	-0.6127	1.385
H2-Aa	Cluster 2	-0.6581	6.118
Krt23	Cluster 2	-0.6624	2.636
Il1b	Cluster 2	-0.6956	13.66
Stmn1	Cluster 2	-0.6956	9.484
Cd74	Cluster 2	-0.7085	30.17
Oit1	Cluster 2	-0.7232	2.02
Tgfbi	Cluster 2	-0.7429	4.002
Creb3l1	Cluster 2	-0.7579	1.712
Gpx2	Cluster 2	-0.769	13.43
Cdx1	Cluster 2	-0.7967	1.25
Hmox1	Cluster 2	-0.797	5.81
Wfdc18	Cluster 2	-0.8212	5.868
Ifi30	Cluster 2	-0.843	9.6
Sox4	Cluster 2	-0.871	3.097
Muc13	Cluster 2	-0.8752	19.62
Cd14	Cluster 2	-0.9314	6.214
Sdc1	Cluster 2	-0.9515	13.27
F3	Cluster 2	-0.9959	3.078
Thbs1	Cluster 2	-1.365	14.7
Nkd1	Cluster 3	2.5	97.97
Spock2	Cluster 3	2.5	88.4
Wif1	Cluster 3	2.5	92.62
Krt23	Cluster 3	2.48	94.65
Sox4	Cluster 3	1.737	95.23
Wfdc18	Cluster 3	1.691	85.49
Sdc1	Cluster 3	1.375	94.85
Mmp7	Cluster 3	1.158	84.93
Stmn1	Cluster 3	0.9865	90.92
Tubb5	Cluster 3	0.6417	92.03
Muc13	Cluster 3	0.4863	90.99
Thbs1	Cluster 3	0.3232	82.52
Gpx2	Cluster 3	0.2871	90.94
F3	Cluster 3	0.2364	59.45
Col4a1	Cluster 3	-0.1432	37.45
Cdx1	Cluster 3	-0.1666	36.54
Cpa3	Cluster 3	-0.2453	0.4821
Fcer1a	Cluster 3	-0.2468	0.3552
Mcpt2	Cluster 3	-0.2535	10.28
Creb3l1	Cluster 3	-0.2571	47.73
Col1a1	Cluster 3	-0.2676	2.258
Col1a2	Cluster 3	-0.2676	0.7105
Mcpt1	Cluster 3	-0.2678	14.31
Col3a1	Cluster 3	-0.2893	1.7
Dcn	Cluster 3	-0.3267	0.6597
Col4a2	Cluster 3	-0.3393	17.71
Adh1	Cluster 3	-0.3401	27.15
Icos	Cluster 3	-0.3515	0.203
Cd3e	Cluster 3	-0.3595	0.3552
Sparc	Cluster 3	-0.3634	2.182
Lyz1	Cluster 3	-0.366	13.75
Clca3b	Cluster 3	-0.3793	22.48
Clca1	Cluster 3	-0.3815	5.481
Igfbp7	Cluster 3	-0.3988	1.116
Dpy19l1	Cluster 3	-0.3991	32.76
Il2rb	Cluster 3	-0.4018	0.5329
Spink4	Cluster 3	-0.4041	28.88
Oit1	Cluster 3	-0.4066	36.64
Ctla4	Cluster 3	-0.4075	2.36
Tff3	Cluster 3	-0.4166	7.003
Ccl17	Cluster 3	-0.4218	1.421
C1qb	Cluster 3	-0.4307	2.69
C1qa	Cluster 3	-0.4317	2.639
Hmox1	Cluster 3	-0.4353	46.03
Csf3r	Cluster 3	-0.44	0.609
Nans	Cluster 3	-0.4622	76.12
Muc3	Cluster 3	-0.5086	7.638
Ighm	Cluster 3	-0.5087	0.812
S100a9	Cluster 3	-0.5114	9.059
Mki67	Cluster 3	-0.5278	19.59
S100a8	Cluster 3	-0.5294	8.171
Dmbt1	Cluster 3	-0.5733	28.22
Malt1	Cluster 3	-0.5866	65.36
Lypd8	Cluster 3	-0.6004	37.93
Cd14	Cluster 3	-0.6114	60.34
B3gnt7	Cluster 3	-0.6176	4.745
Apoe	Cluster 3	-0.6206	27.45
Acod1	Cluster 3	-0.6246	3.299
Tgfbi	Cluster 3	-0.6377	17.38
Asb2	Cluster 3	-0.6666	0.1522
Igkc	Cluster 3	-0.7081	32.02
Cd74	Cluster 3	-0.7559	50.77
Il1b	Cluster 3	-0.7896	20.32
H2-Aa	Cluster 3	-0.8631	11.49
Cytip	Cluster 3	-0.8823	6.141
Ap1m1	Cluster 3	-0.9354	42.12
Ifi30	Cluster 3	-0.97	22.41
Cdkn2d	Cluster 3	-1.018	17.33
Mki67	Cluster 4	2.05	94.37
Stmn1	Cluster 4	1.975	98.7
Tubb5	Cluster 4	1.733	97.4
Nkd1	Cluster 4	1.489	72.01
Gpx2	Cluster 4	1.429	98.67
Wif1	Cluster 4	1.271	56.6
Sox4	Cluster 4	1.23	94.52
Spock2	Cluster 4	1.163	34.67
Sdc1	Cluster 4	1.043	95.42
Krt23	Cluster 4	0.9772	76.66
Wfdc18	Cluster 4	0.9665	90.76
Cdx1	Cluster 4	0.9625	84.13
F3	Cluster 4	0.8696	73.41
Muc13	Cluster 4	0.7715	97.37
Mmp7	Cluster 4	0.754	84.52
Nans	Cluster 4	0.6046	94.52
Oit1	Cluster 4	0.5909	85.46
Dmbt1	Cluster 4	0.2846	71.07
Lypd8	Cluster 4	0.2252	77.85
Clca3b	Cluster 4	0.0776	56.85
Col4a1	Cluster 4	-0.06633	56.64
Col4a2	Cluster 4	-0.1788	46
Cdkn2d	Cluster 4	-0.2241	45.74
Cpa3	Cluster 4	-0.2391	0.9019
Fcer1a	Cluster 4	-0.2424	0.7215
Mcpt2	Cluster 4	-0.2586	13.2
Mcpt1	Cluster 4	-0.2646	17.32
Creb3l1	Cluster 4	-0.2833	49.39
Col1a2	Cluster 4	-0.2856	0.7215
Col1a1	Cluster 4	-0.2915	2.489
Col3a1	Cluster 4	-0.3033	1.876
Muc3	Cluster 4	-0.3115	28.14
Dcn	Cluster 4	-0.3297	1.01
Thbs1	Cluster 4	-0.3411	67.03
Adh1	Cluster 4	-0.3444	24.17
Icos	Cluster 4	-0.3533	0.4329
Cd3e	Cluster 4	-0.3587	0.6854
Tff3	Cluster 4	-0.3755	10.86
Sparc	Cluster 4	-0.3844	2.056
Lyz1	Cluster 4	-0.3903	15.26
Clca1	Cluster 4	-0.3967	7.215
Il2rb	Cluster 4	-0.4005	0.6854
Igfbp7	Cluster 4	-0.4017	1.587
Spink4	Cluster 4	-0.407	38.64
Ifi30	Cluster 4	-0.411	75.76
Ctla4	Cluster 4	-0.4188	1.407
Cd14	Cluster 4	-0.4343	85.17
Ccl17	Cluster 4	-0.4363	2.056
Csf3r	Cluster 4	-0.4433	0.8658
C1qa	Cluster 4	-0.4468	2.633
C1qb	Cluster 4	-0.4648	3.644
Ighm	Cluster 4	-0.5117	1.118
S100a9	Cluster 4	-0.52	11.47
S100a8	Cluster 4	-0.5385	9.776
Dpy19l1	Cluster 4	-0.5417	40.12
B3gnt7	Cluster 4	-0.5491	17.03
Acod1	Cluster 4	-0.6442	2.453
Asb2	Cluster 4	-0.6621	0.1082
Apoe	Cluster 4	-0.7475	29.69
Igkc	Cluster 4	-0.7611	35.39
Malt1	Cluster 4	-0.762	66.09
Hmox1	Cluster 4	-0.7623	40.08
Ap1m1	Cluster 4	-0.7686	57.29
Cd74	Cluster 4	-0.7778	49.1
Tgfbi	Cluster 4	-0.8144	8.153
H2-Aa	Cluster 4	-0.8317	18.98
Il1b	Cluster 4	-0.8593	22.01
Cytip	Cluster 4	-0.8887	15.51
Ccl17	Cluster 5	2.5	53.38
Malt1	Cluster 5	2.113	90.61
Ifi30	Cluster 5	1.99	93.81
Dpy19l1	Cluster 5	1.909	34.04
H2-Aa	Cluster 5	1.866	90.61
Cd74	Cluster 5	1.741	95.87
Cytip	Cluster 5	1.633	94.12
Il1b	Cluster 5	1.387	94.84
Asb2	Cluster 5	1.208	12.74
Tgfbi	Cluster 5	1.049	67.56
Ap1m1	Cluster 5	0.7735	42.75
Cd14	Cluster 5	0.6432	55.29
Hmox1	Cluster 5	0.2832	16.97
Csf3r	Cluster 5	0.275	12.33
Acod1	Cluster 5	0.2498	9.85
Cdkn2d	Cluster 5	0.1746	18.88
S100a9	Cluster 5	0.1624	6.962
S100a8	Cluster 5	0.1429	7.065
Igkc	Cluster 5	0.1335	24.55
Apoe	Cluster 5	0.1089	18.93
Ighm	Cluster 5	0.09491	18.72
Thbs1	Cluster 5	-0.002556	28.16
Ctla4	Cluster 5	-0.1674	7.323
C1qb	Cluster 5	-0.213	4.126
C1qa	Cluster 5	-0.2275	2.991
Mcpt1	Cluster 5	-0.2389	7.684
Sparc	Cluster 5	-0.2408	1.135
Fcer1a	Cluster 5	-0.2453	0.1547
Cpa3	Cluster 5	-0.2458	0.1547
Mcpt2	Cluster 5	-0.2602	4.951
Col1a1	Cluster 5	-0.2729	0.8767
Igfbp7	Cluster 5	-0.2831	0.9283
Col1a2	Cluster 5	-0.2833	0.3094
Col3a1	Cluster 5	-0.2849	1.031
Icos	Cluster 5	-0.3073	2.321
Dcn	Cluster 5	-0.3218	0.5157
Cd3e	Cluster 5	-0.3327	0.722
Il2rb	Cluster 5	-0.3465	2.888
Col4a2	Cluster 5	-0.3869	2.372
Lyz1	Cluster 5	-0.3901	9.747
Clca1	Cluster 5	-0.3914	2.991
Tubb5	Cluster 5	-0.4184	52.4
Col4a1	Cluster 5	-0.4247	2.424
Tff3	Cluster 5	-0.4413	3.765
Spock2	Cluster 5	-0.4474	3.352
Spink4	Cluster 5	-0.4727	14.18
Muc3	Cluster 5	-0.4955	5.312
Mki67	Cluster 5	-0.5037	13.87
Wif1	Cluster 5	-0.5457	1.289
Mmp7	Cluster 5	-0.5469	4.538
Nkd1	Cluster 5	-0.5479	2.682
Nans	Cluster 5	-0.5524	43.01
B3gnt7	Cluster 5	-0.5551	3.094
Dmbt1	Cluster 5	-0.6155	15.63
Clca3b	Cluster 5	-0.6274	2.166
Adh1	Cluster 5	-0.645	0.8252
Lypd8	Cluster 5	-0.6733	13.46
Krt23	Cluster 5	-0.6987	2.166
Sdc1	Cluster 5	-0.7052	14.96
Creb3l1	Cluster 5	-0.7278	2.114
Oit1	Cluster 5	-0.7524	1.753
Cdx1	Cluster 5	-0.8121	1.031
Sox4	Cluster 5	-0.8441	6.137
Wfdc18	Cluster 5	-0.8569	6.653
Gpx2	Cluster 5	-0.909	8.045
Stmn1	Cluster 5	-0.9437	7.427
F3	Cluster 5	-0.952	4.951
Muc13	Cluster 5	-0.9721	18.93
Apoe	Cluster 6	2.5	97.69
C1qa	Cluster 6	2.5	87.6
C1qb	Cluster 6	2.5	89.12
Hmox1	Cluster 6	2.375	91.25
Tgfbi	Cluster 6	1.732	97.63
Cd74	Cluster 6	1.554	95.62
H2-Aa	Cluster 6	1.53	83.77
Ifi30	Cluster 6	1.53	96.78
Cd14	Cluster 6	1.354	97.57
Il1b	Cluster 6	1.093	90.94
Thbs1	Cluster 6	0.9263	78.18
Malt1	Cluster 6	0.7558	81.46
Dpy19l1	Cluster 6	0.5022	37.75
Asb2	Cluster 6	0.5006	17.14
Csf3r	Cluster 6	0.4735	61.46
Cytip	Cluster 6	0.3996	78.24
Acod1	Cluster 6	0.2145	34.35
S100a9	Cluster 6	0.1725	12.89
Lyz1	Cluster 6	0.1575	66.32
Ighm	Cluster 6	0.06097	24.07
S100a8	Cluster 6	0.04968	18.05
Ccl17	Cluster 6	-0.01745	3.343
Ap1m1	Cluster 6	-0.04322	52.58
Tubb5	Cluster 6	-0.1391	82.49
Col1a2	Cluster 6	-0.1999	6.687
Col1a1	Cluster 6	-0.2024	8.754
Col3a1	Cluster 6	-0.2051	8.45
B3gnt7	Cluster 6	-0.234	31.91
Cpa3	Cluster 6	-0.2447	0.4863
Fcer1a	Cluster 6	-0.245	0.4863
Mcpt1	Cluster 6	-0.2682	12.58
Mcpt2	Cluster 6	-0.2718	7.112
Sparc	Cluster 6	-0.2923	8.571
Dcn	Cluster 6	-0.2946	2.675
Igfbp7	Cluster 6	-0.3009	7.538
Sox4	Cluster 6	-0.313	36.41
Sdc1	Cluster 6	-0.3277	38.84
Icos	Cluster 6	-0.3532	0.3647
Cd3e	Cluster 6	-0.359	0.304
Col4a2	Cluster 6	-0.3762	7.356
Col4a1	Cluster 6	-0.3894	14.89
Il2rb	Cluster 6	-0.3968	0.7903
Clca1	Cluster 6	-0.4066	4.255
Ctla4	Cluster 6	-0.4219	0.9726
Tff3	Cluster 6	-0.4489	5.714
Mki67	Cluster 6	-0.4626	25.53
Spock2	Cluster 6	-0.5024	5.106
Spink4	Cluster 6	-0.505	23.28
Muc3	Cluster 6	-0.5134	6.261
Wif1	Cluster 6	-0.5371	2.553
Nkd1	Cluster 6	-0.5603	3.83
Mmp7	Cluster 6	-0.5869	5.289
Igkc	Cluster 6	-0.6288	34.04
Clca3b	Cluster 6	-0.6402	2.188
Adh1	Cluster 6	-0.6423	1.763
Dmbt1	Cluster 6	-0.6861	17.26
Nans	Cluster 6	-0.6922	59.51
Krt23	Cluster 6	-0.7079	3.83
Lypd8	Cluster 6	-0.7125	20.06
Creb3l1	Cluster 6	-0.7526	8.511
Stmn1	Cluster 6	-0.7614	24.98
Oit1	Cluster 6	-0.7615	2.796
Cdkn2d	Cluster 6	-0.7616	16.9
Cdx1	Cluster 6	-0.7958	1.945
Wfdc18	Cluster 6	-0.8901	9.787
Gpx2	Cluster 6	-0.9531	13.92
F3	Cluster 6	-0.9641	10.52
Muc13	Cluster 6	-1.032	25.11
Adh1	Cluster 7	2.5	94.22
Muc3	Cluster 7	2.35	98.83
Clca3b	Cluster 7	2.317	98.4
Dmbt1	Cluster 7	2.217	99.02
B3gnt7	Cluster 7	2.174	85.11
Nans	Cluster 7	2.065	99.38
Cdx1	Cluster 7	2.019	98.52
Creb3l1	Cluster 7	1.651	96.25
Oit1	Cluster 7	1.644	98.95
Gpx2	Cluster 7	1.54	99.63
Lypd8	Cluster 7	1.476	98.83
Muc13	Cluster 7	1.313	99.82
Mki67	Cluster 7	1.298	71.69
Wfdc18	Cluster 7	1.147	92.86
Stmn1	Cluster 7	0.8783	86.28
F3	Cluster 7	0.6056	78.58
Sdc1	Cluster 7	0.2993	96.18
Ifi30	Cluster 7	0.2441	95.02
Cd74	Cluster 7	0.08761	61.66
Tubb5	Cluster 7	0.0478	84.25
Sox4	Cluster 7	-0.03569	69.23
H2-Aa	Cluster 7	-0.123	46.03
Cd14	Cluster 7	-0.1717	92.25
Cpa3	Cluster 7	-0.2426	0.9231
Fcer1a	Cluster 7	-0.2473	0.1846
Clca1	Cluster 7	-0.2494	14.22
Thbs1	Cluster 7	-0.2553	67.32
Spink4	Cluster 7	-0.2591	53.48
Mcpt2	Cluster 7	-0.2849	8.8
Col1a2	Cluster 7	-0.2861	0.8615
Mcpt1	Cluster 7	-0.2865	15.02
Col1a1	Cluster 7	-0.2918	2.215
Col3a1	Cluster 7	-0.3026	1.477
Igkc	Cluster 7	-0.3072	37.05
Dcn	Cluster 7	-0.3317	0.6769
Icos	Cluster 7	-0.3511	0.6154
Cd3e	Cluster 7	-0.3594	0.4308
Sparc	Cluster 7	-0.3902	0.8
Tff3	Cluster 7	-0.3947	12.25
Il2rb	Cluster 7	-0.3981	0.7385
Igfbp7	Cluster 7	-0.4058	1.415
Col4a2	Cluster 7	-0.4108	6.462
Ctla4	Cluster 7	-0.421	0.9846
Ccl17	Cluster 7	-0.4327	1.538
C1qa	Cluster 7	-0.4469	2.523
Csf3r	Cluster 7	-0.4472	0.4308
Col4a1	Cluster 7	-0.45	12.18
C1qb	Cluster 7	-0.4651	2.769
Krt23	Cluster 7	-0.487	27.82
Lyz1	Cluster 7	-0.4885	11.75
Ighm	Cluster 7	-0.5096	0.8
Spock2	Cluster 7	-0.5097	4.985
S100a9	Cluster 7	-0.522	10.22
S100a8	Cluster 7	-0.5387	8.308
Nkd1	Cluster 7	-0.5481	6.646
Wif1	Cluster 7	-0.5504	2.831
Mmp7	Cluster 7	-0.5852	12.86
Acod1	Cluster 7	-0.6455	2.462
Asb2	Cluster 7	-0.67	0
Dpy19l1	Cluster 7	-0.7012	27.26
Cdkn2d	Cluster 7	-0.7143	29.42
Apoe	Cluster 7	-0.7231	26.77
Malt1	Cluster 7	-0.8004	57.91
Tgfbi	Cluster 7	-0.8074	7.692
Il1b	Cluster 7	-0.8405	20
Hmox1	Cluster 7	-0.8774	25.48
Cytip	Cluster 7	-0.9079	7.938
Ap1m1	Cluster 7	-1.12	38.95
Acod1	Cluster 8	2.5	96.65
Csf3r	Cluster 8	2.5	97.16
S100a8	Cluster 8	2.5	96.44
S100a9	Cluster 8	2.5	95.78
Cd14	Cluster 8	2.3	98.4
Cdkn2d	Cluster 8	2.02	33.24
Il1b	Cluster 8	1.919	98.98
Thbs1	Cluster 8	1.291	71.71
Tgfbi	Cluster 8	0.9327	82.55
Cytip	Cluster 8	0.7821	74.62
Ap1m1	Cluster 8	0.763	24.87
Hmox1	Cluster 8	0.5849	37.24
Malt1	Cluster 8	0.1689	37.09
Ighm	Cluster 8	0.06029	18.62
Apoe	Cluster 8	-0.1781	16.87
Mcpt1	Cluster 8	-0.1925	8.436
Mcpt2	Cluster 8	-0.1975	5.818
Cpa3	Cluster 8	-0.2374	0.5091
Fcer1a	Cluster 8	-0.2462	0.07273
Lyz1	Cluster 8	-0.2495	14.18
Col1a1	Cluster 8	-0.2795	1.018
Col1a2	Cluster 8	-0.2836	0.2909
Col3a1	Cluster 8	-0.2885	0.8727
Spink4	Cluster 8	-0.2909	20.51
Clca1	Cluster 8	-0.3	4.582
Tff3	Cluster 8	-0.3181	6.618
Dcn	Cluster 8	-0.3187	0.5091
C1qb	Cluster 8	-0.3336	2.255
Icos	Cluster 8	-0.345	0.2909
Ccl17	Cluster 8	-0.3506	0.7273
Cd3e	Cluster 8	-0.3557	0.2182
Muc3	Cluster 8	-0.3564	6.982
Sparc	Cluster 8	-0.3759	0.8
C1qa	Cluster 8	-0.3862	2.182
Il2rb	Cluster 8	-0.3943	0.4364
Igfbp7	Cluster 8	-0.3948	0.8
Col4a2	Cluster 8	-0.4157	1.091
Ctla4	Cluster 8	-0.4235	0.2182
F3	Cluster 8	-0.4457	16.51
Igkc	Cluster 8	-0.4657	28.73
Col4a1	Cluster 8	-0.4782	0.8
Spock2	Cluster 8	-0.4824	2.182
H2-Aa	Cluster 8	-0.4922	7.855
Wif1	Cluster 8	-0.4943	1.964
Cd74	Cluster 8	-0.501	38.62
Mmp7	Cluster 8	-0.5078	5.164
Dmbt1	Cluster 8	-0.5167	17.53
Nkd1	Cluster 8	-0.521	2.255
Clca3b	Cluster 8	-0.5677	3.564
Asb2	Cluster 8	-0.5699	0.5818
Lypd8	Cluster 8	-0.5702	15.78
B3gnt7	Cluster 8	-0.5842	1.382
Adh1	Cluster 8	-0.609	1.527
Krt23	Cluster 8	-0.6589	3.345
Oit1	Cluster 8	-0.6975	3.345
Creb3l1	Cluster 8	-0.7283	2.545
Ifi30	Cluster 8	-0.7536	7.127
Cdx1	Cluster 8	-0.7712	1.964
Wfdc18	Cluster 8	-0.7713	8.509
Muc13	Cluster 8	-0.8017	25.82
Mki67	Cluster 8	-0.8056	2.4
Gpx2	Cluster 8	-0.8214	10.55
Sox4	Cluster 8	-0.8995	3.418
Stmn1	Cluster 8	-1.043	2.327
Dpy19l1	Cluster 8	-1.171	1.382
Nans	Cluster 8	-1.29	4.655
Sdc1	Cluster 8	-1.354	5.673
Tubb5	Cluster 8	-1.747	4.727
Lypd8	Cluster 9	2.5	99.21
Dmbt1	Cluster 9	2.432	98.59
Muc3	Cluster 9	2.372	96.7
Clca3b	Cluster 9	2.16	69.76
Muc13	Cluster 9	1.685	99.84
Cdx1	Cluster 9	1.013	75.73
B3gnt7	Cluster 9	1	68.81
Oit1	Cluster 9	0.9352	85.39
Nans	Cluster 9	0.9195	80.05
F3	Cluster 9	0.9154	59.07
Adh1	Cluster 9	0.8608	53.89
Wfdc18	Cluster 9	0.7636	64.02
Sdc1	Cluster 9	0.5219	83.74
Gpx2	Cluster 9	0.4125	60.17
S100a8	Cluster 9	0.411	25.22
Clca1	Cluster 9	0.4104	16.65
Tff3	Cluster 9	0.2864	19.64
Cd74	Cluster 9	-0.05628	52.24
S100a9	Cluster 9	-0.112	18.22
Igkc	Cluster 9	-0.1181	40.53
Mcpt2	Cluster 9	-0.1567	20.58
H2-Aa	Cluster 9	-0.1568	37.55
Krt23	Cluster 9	-0.2193	33.31
Mcpt1	Cluster 9	-0.2378	15.95
Cpa3	Cluster 9	-0.2435	0.6284
Fcer1a	Cluster 9	-0.2462	0.4713
Spink4	Cluster 9	-0.2487	38.88
Col1a2	Cluster 9	-0.2806	0.6284
Creb3l1	Cluster 9	-0.2842	34.25
Col1a1	Cluster 9	-0.2863	1.964
Col3a1	Cluster 9	-0.2888	2.2
Dcn	Cluster 9	-0.322	1.021
Cd3e	Cluster 9	-0.3389	0.8641
Col4a2	Cluster 9	-0.3497	6.599
Icos	Cluster 9	-0.3553	0.4713
Sparc	Cluster 9	-0.3681	2.514
Col4a1	Cluster 9	-0.3818	7.148
Il2rb	Cluster 9	-0.3853	1.021
Ifi30	Cluster 9	-0.3866	63.24
Igfbp7	Cluster 9	-0.399	1.65
Ctla4	Cluster 9	-0.4051	1.021
Acod1	Cluster 9	-0.4224	3.221
C1qa	Cluster 9	-0.4292	2.435
Csf3r	Cluster 9	-0.4332	1.178
Lyz1	Cluster 9	-0.4346	11.31
Ccl17	Cluster 9	-0.4361	1.493
C1qb	Cluster 9	-0.4469	3.142
Spock2	Cluster 9	-0.4533	4.949
Cd14	Cluster 9	-0.4664	63.32
Wif1	Cluster 9	-0.4889	3.614
Ighm	Cluster 9	-0.5083	0.7855
Nkd1	Cluster 9	-0.5208	5.734
Mmp7	Cluster 9	-0.568	8.484
Hmox1	Cluster 9	-0.5741	34.17
Asb2	Cluster 9	-0.6125	0.2357
Sox4	Cluster 9	-0.6212	26.08
Il1b	Cluster 9	-0.6501	21.13
Apoe	Cluster 9	-0.705	16.73
Mki67	Cluster 9	-0.7148	16.18
Tgfbi	Cluster 9	-0.7616	9.505
Malt1	Cluster 9	-0.8569	38.65
Stmn1	Cluster 9	-0.8884	23.17
Cytip	Cluster 9	-0.8958	6.284
Cdkn2d	Cluster 9	-0.937	13.98
Dpy19l1	Cluster 9	-1.187	9.269
Ap1m1	Cluster 9	-1.192	31.66
Thbs1	Cluster 9	-1.274	33.23
Tubb5	Cluster 9	-1.578	34.56
Lyz1	Cluster 10	2.5	80.78
Mmp7	Cluster 10	2.5	94.22
Spink4	Cluster 10	2.5	96.6
Tff3	Cluster 10	2.5	94.22
Wfdc18	Cluster 10	1.494	85.76
F3	Cluster 10	1.402	81.17
Sox4	Cluster 10	1.324	87.5
Gpx2	Cluster 10	1.319	96.76
Oit1	Cluster 10	1.267	90.98
Muc13	Cluster 10	1.24	99.21
Creb3l1	Cluster 10	1.191	89.08
Krt23	Cluster 10	1.161	71.36
Cdx1	Cluster 10	1.134	94.3
Clca1	Cluster 10	1.09	25.55
Spock2	Cluster 10	0.9898	47.63
Wif1	Cluster 10	0.9401	55.78
Thbs1	Cluster 10	0.9153	94.7
Nans	Cluster 10	0.879	92.88
Nkd1	Cluster 10	0.7296	62.82
Lypd8	Cluster 10	0.716	89.79
Sdc1	Cluster 10	0.7075	92.88
Adh1	Cluster 10	0.5982	63.77
Stmn1	Cluster 10	0.3586	68.28
S100a9	Cluster 10	0.06402	13.13
Tubb5	Cluster 10	-0.02464	79.91
S100a8	Cluster 10	-0.03575	10.44
Clca3b	Cluster 10	-0.04775	42.48
Igkc	Cluster 10	-0.08941	37.5
Mki67	Cluster 10	-0.1145	29.91
B3gnt7	Cluster 10	-0.1244	50.32
Dmbt1	Cluster 10	-0.1907	50.71
Fcer1a	Cluster 10	-0.2382	0.5538
Cpa3	Cluster 10	-0.2438	1.345
Mcpt1	Cluster 10	-0.2511	15.35
Sparc	Cluster 10	-0.2559	13.05
Col4a1	Cluster 10	-0.2616	33.15
Col1a1	Cluster 10	-0.2654	2.373
Mcpt2	Cluster 10	-0.2673	9.731
Col3a1	Cluster 10	-0.2846	1.661
Col1a2	Cluster 10	-0.2885	0.4747
Col4a2	Cluster 10	-0.3061	28.72
Dcn	Cluster 10	-0.3209	0.8703
Csf3r	Cluster 10	-0.3295	1.266
Icos	Cluster 10	-0.3529	0.4747
Cd3e	Cluster 10	-0.357	0.3165
Igfbp7	Cluster 10	-0.3917	1.345
Il2rb	Cluster 10	-0.3977	1.108
Ctla4	Cluster 10	-0.4204	1.187
Muc3	Cluster 10	-0.434	22.23
Acod1	Cluster 10	-0.44	3.956
Ccl17	Cluster 10	-0.4412	1.82
C1qa	Cluster 10	-0.4441	2.927
C1qb	Cluster 10	-0.4632	2.611
Ighm	Cluster 10	-0.49	1.028
Ifi30	Cluster 10	-0.5176	69.46
Cd14	Cluster 10	-0.66	57.28
Asb2	Cluster 10	-0.6681	0.2373
Il1b	Cluster 10	-0.6814	21.28
Cd74	Cluster 10	-0.7086	46.04
Hmox1	Cluster 10	-0.725	43.35
Apoe	Cluster 10	-0.7408	24.68
Dpy19l1	Cluster 10	-0.7712	30.3
H2-Aa	Cluster 10	-0.7732	21.52
Tgfbi	Cluster 10	-0.7763	12.42
Cdkn2d	Cluster 10	-0.7935	29.91
Cytip	Cluster 10	-0.8334	24.13
Malt1	Cluster 10	-0.8338	53.88
Ap1m1	Cluster 10	-0.9323	48.42
Cpa3	Cluster 11	2.5	88.06
Fcer1a	Cluster 11	2.5	96.02
Mcpt1	Cluster 11	2.5	80.02
Mcpt2	Cluster 11	2.5	79.3
Acod1	Cluster 11	1.433	18.47
Asb2	Cluster 11	1.43	7.404
Ap1m1	Cluster 11	1.212	40.05
Creb3l1	Cluster 11	1.168	71.82
Il1b	Cluster 11	0.6632	26.35
Cdkn2d	Cluster 11	0.6252	28.11
Cytip	Cluster 11	0.4979	72.05
Malt1	Cluster 11	0.3782	61.62
Igkc	Cluster 11	-0.07561	22.05
Ccl17	Cluster 11	-0.1142	7.006
Ighm	Cluster 11	-0.1635	14.17
Tubb5	Cluster 11	-0.1932	51.35
Mki67	Cluster 11	-0.1953	9.554
Igfbp7	Cluster 11	-0.2732	5.334
Col1a2	Cluster 11	-0.2762	0.7962
Col1a1	Cluster 11	-0.2829	0.7962
Col3a1	Cluster 11	-0.2872	1.592
Icos	Cluster 11	-0.3272	0.9554
Dcn	Cluster 11	-0.3312	0.3981
Cd3e	Cluster 11	-0.3406	0.4777
Il2rb	Cluster 11	-0.3629	2.309
Stmn1	Cluster 11	-0.3828	14.09
Sparc	Cluster 11	-0.3839	0.6369
Ctla4	Cluster 11	-0.3876	0.7962
Clca1	Cluster 11	-0.3953	2.309
Col4a2	Cluster 11	-0.4221	0.7962
Apoe	Cluster 11	-0.4292	22.05
Tff3	Cluster 11	-0.4368	2.866
C1qa	Cluster 11	-0.4371	1.513
Csf3r	Cluster 11	-0.4384	0.4777
C1qb	Cluster 11	-0.4436	1.752
Spock2	Cluster 11	-0.4439	4.538
Spink4	Cluster 11	-0.4565	13.54
Lyz1	Cluster 11	-0.4571	5.016
Muc13	Cluster 11	-0.461	46.1
Col4a1	Cluster 11	-0.4788	0.8758
Nkd1	Cluster 11	-0.4872	3.424
S100a9	Cluster 11	-0.496	4.697
Muc3	Cluster 11	-0.4963	4.379
Hmox1	Cluster 11	-0.5106	18.47
S100a8	Cluster 11	-0.5195	4.697
Wif1	Cluster 11	-0.5223	1.911
B3gnt7	Cluster 11	-0.5454	5.255
Mmp7	Cluster 11	-0.5692	3.503
Clca3b	Cluster 11	-0.6019	1.99
Adh1	Cluster 11	-0.6203	1.115
Dmbt1	Cluster 11	-0.6238	12.82
Lypd8	Cluster 11	-0.6747	12.58
Tgfbi	Cluster 11	-0.7019	5.255
Krt23	Cluster 11	-0.7092	2.229
Nans	Cluster 11	-0.7208	35.59
Oit1	Cluster 11	-0.7457	1.752
H2-Aa	Cluster 11	-0.7649	6.927
Cdx1	Cluster 11	-0.8051	1.354
Dpy19l1	Cluster 11	-0.8603	7.882
Cd14	Cluster 11	-0.8756	7.723
Wfdc18	Cluster 11	-0.8861	4.777
Gpx2	Cluster 11	-0.8938	9.395
Sox4	Cluster 11	-0.939	3.344
F3	Cluster 11	-1.023	3.185
Ifi30	Cluster 11	-1.048	4.459
Cd74	Cluster 11	-1.073	17.52
Thbs1	Cluster 11	-1.298	15.76
Sdc1	Cluster 11	-1.523	4.459
Ighm	Cluster 12	2.5	78.32
Igkc	Cluster 12	2.5	89.33
Ap1m1	Cluster 12	1.811	33.82
H2-Aa	Cluster 12	1.601	85.69
Cd74	Cluster 12	1.583	97.75
Cytip	Cluster 12	1.487	92.71
Malt1	Cluster 12	1.015	64.27
Cdkn2d	Cluster 12	0.8167	19.6
Ifi30	Cluster 12	0.67	58.11
B3gnt7	Cluster 12	0.5795	21.6
Apoe	Cluster 12	0.5639	49.09
Ctla4	Cluster 12	0.4188	20.82
Dpy19l1	Cluster 12	0.2635	14.14
Il2rb	Cluster 12	0.1802	8.586
Mcpt1	Cluster 12	-0.219	7.719
Mcpt2	Cluster 12	-0.2262	4.683
Icos	Cluster 12	-0.2288	1.214
Cpa3	Cluster 12	-0.242	0.2602
Fcer1a	Cluster 12	-0.2483	0
Ccl17	Cluster 12	-0.2706	1.301
Col1a2	Cluster 12	-0.282	0.3469
Col1a1	Cluster 12	-0.2832	0.6071
Cd3e	Cluster 12	-0.2878	0.8673
Tubb5	Cluster 12	-0.2903	46.75
Col3a1	Cluster 12	-0.2904	0.6938
Asb2	Cluster 12	-0.3164	2.515
Dcn	Cluster 12	-0.3261	0.5204
Spink4	Cluster 12	-0.3603	16.39
Il1b	Cluster 12	-0.3701	17.52
Sparc	Cluster 12	-0.3832	0.6071
Clca1	Cluster 12	-0.3861	2.775
Igfbp7	Cluster 12	-0.3923	0.954
Csf3r	Cluster 12	-0.3982	1.388
C1qa	Cluster 12	-0.4068	1.821
Tff3	Cluster 12	-0.4137	3.122
C1qb	Cluster 12	-0.4339	2.602
Col4a2	Cluster 12	-0.4366	0.1735
Lyz1	Cluster 12	-0.4481	4.944
S100a8	Cluster 12	-0.4512	4.683
Spock2	Cluster 12	-0.4577	2.862
S100a9	Cluster 12	-0.473	5.464
Col4a1	Cluster 12	-0.475	1.214
Muc3	Cluster 12	-0.487	4.163
Wif1	Cluster 12	-0.4901	1.648
Nkd1	Cluster 12	-0.5282	2.428
Dmbt1	Cluster 12	-0.5656	15.35
Mmp7	Cluster 12	-0.5715	3.99
Lypd8	Cluster 12	-0.601	14.14
Acod1	Cluster 12	-0.6169	1.735
Sdc1	Cluster 12	-0.6188	22.03
Clca3b	Cluster 12	-0.6237	1.735
Adh1	Cluster 12	-0.6273	0.8673
Tgfbi	Cluster 12	-0.6366	4.683
Krt23	Cluster 12	-0.6999	1.735
Oit1	Cluster 12	-0.7236	2.775
Nans	Cluster 12	-0.7438	28.36
Stmn1	Cluster 12	-0.7616	9.54
Creb3l1	Cluster 12	-0.7643	2.862
Mki67	Cluster 12	-0.7815	8.153
Hmox1	Cluster 12	-0.8013	5.377
Cdx1	Cluster 12	-0.8062	1.214
Wfdc18	Cluster 12	-0.8459	5.291
Sox4	Cluster 12	-0.8667	5.291
Gpx2	Cluster 12	-0.8775	9.974
Cd14	Cluster 12	-0.8919	8.413
Muc13	Cluster 12	-0.8937	19.51
F3	Cluster 12	-1.034	2.689
Thbs1	Cluster 12	-1.262	15
B3gnt7	Cluster 13	2.5	90.12
Clca1	Cluster 13	2.5	66.06
Spink4	Cluster 13	2.5	96.21
Tff3	Cluster 13	2.5	91.27
Creb3l1	Cluster 13	2.3	94.23
Oit1	Cluster 13	2.283	93.74
Nans	Cluster 13	2.057	95.06
Adh1	Cluster 13	1.874	82.87
Cdx1	Cluster 13	1.561	95.22
Lypd8	Cluster 13	1.453	98.52
Muc3	Cluster 13	1.442	67.55
Clca3b	Cluster 13	1.318	63.76
Muc13	Cluster 13	1.316	99.51
Gpx2	Cluster 13	1.196	87.97
Dmbt1	Cluster 13	1.189	77.1
F3	Cluster 13	0.5787	84.84
Mki67	Cluster 13	0.5619	54.04
Lyz1	Cluster 13	0.5555	21.25
Thbs1	Cluster 13	0.2432	83.2
Stmn1	Cluster 13	0.21	59.97
Wfdc18	Cluster 13	0.1717	72.65
Mmp7	Cluster 13	0.126	30.15
Ifi30	Cluster 13	-0.1184	84.68
Mcpt1	Cluster 13	-0.1967	19.44
Cd74	Cluster 13	-0.2133	66.72
Cpa3	Cluster 13	-0.2378	1.153
Fcer1a	Cluster 13	-0.2382	0.9885
Mcpt2	Cluster 13	-0.2438	10.21
Krt23	Cluster 13	-0.2482	37.89
Col1a1	Cluster 13	-0.2824	3.295
Col1a2	Cluster 13	-0.2895	0.4942
Sox4	Cluster 13	-0.2928	46.79
Col3a1	Cluster 13	-0.3017	3.295
Dcn	Cluster 13	-0.3315	1.318
H2-Aa	Cluster 13	-0.3431	49.09
Cd3e	Cluster 13	-0.3564	0.659
Icos	Cluster 13	-0.3566	0.1647
Il2rb	Cluster 13	-0.3864	0.9885
Sparc	Cluster 13	-0.3886	1.977
S100a9	Cluster 13	-0.4009	19.44
Igfbp7	Cluster 13	-0.4082	1.153
Spock2	Cluster 13	-0.4101	10.05
Ctla4	Cluster 13	-0.4193	1.318
Col4a2	Cluster 13	-0.424	7.084
Sdc1	Cluster 13	-0.4248	79.57
C1qa	Cluster 13	-0.4298	3.954
Tubb5	Cluster 13	-0.4344	70.35
Csf3r	Cluster 13	-0.4352	1.647
Ccl17	Cluster 13	-0.4415	2.142
Col4a1	Cluster 13	-0.4592	12.03
C1qb	Cluster 13	-0.4665	2.801
Nkd1	Cluster 13	-0.4682	14.17
Wif1	Cluster 13	-0.4984	5.601
S100a8	Cluster 13	-0.499	12.19
Cd14	Cluster 13	-0.5016	76.28
Ighm	Cluster 13	-0.5033	1.153
Acod1	Cluster 13	-0.6336	3.46
Asb2	Cluster 13	-0.67	0
Igkc	Cluster 13	-0.6774	48.6
Cdkn2d	Cluster 13	-0.7413	36.57
Apoe	Cluster 13	-0.765	27.35
Tgfbi	Cluster 13	-0.7764	20.59
Il1b	Cluster 13	-0.8105	25.37
Hmox1	Cluster 13	-0.8356	37.89
Cytip	Cluster 13	-0.9112	8.731
Malt1	Cluster 13	-0.9185	50.91
Dpy19l1	Cluster 13	-0.9897	27.18
Ap1m1	Cluster 13	-1.155	46.46
Mki67	Cluster 14	2.472	81.38
C1qa	Cluster 14	2.307	42.07
Tubb5	Cluster 14	2.291	92.07
C1qb	Cluster 14	2.215	43.79
Igkc	Cluster 14	2.048	37.59
Stmn1	Cluster 14	2.015	91.72
Cdkn2d	Cluster 14	1.98	59.66
Ctla4	Cluster 14	1.962	41.38
Cd3e	Cluster 14	1.771	29.31
Apoe	Cluster 14	1.757	51.38
Il2rb	Cluster 14	1.755	33.1
Asb2	Cluster 14	1.731	29.31
Icos	Cluster 14	1.604	30
Dpy19l1	Cluster 14	1.602	52.07
Ap1m1	Cluster 14	1.411	67.93
Ifi30	Cluster 14	1.324	73.79
Tgfbi	Cluster 14	1.166	48.28
H2-Aa	Cluster 14	1.14	54.48
Cd74	Cluster 14	1.108	77.59
Ccl17	Cluster 14	0.8013	7.586
Cytip	Cluster 14	0.7633	75.86
Ighm	Cluster 14	0.7029	25.17
Hmox1	Cluster 14	0.6238	38.97
Il1b	Cluster 14	0.5992	52.76
Nans	Cluster 14	0.2627	75.86
Cd14	Cluster 14	0.2614	38.97
Malt1	Cluster 14	0.1175	58.97
Krt23	Cluster 14	0.002365	6.207
Gpx2	Cluster 14	-0.1058	20.69
Lyz1	Cluster 14	-0.1292	29.66
Acod1	Cluster 14	-0.1658	18.97
Col1a2	Cluster 14	-0.2015	1.379
Nkd1	Cluster 14	-0.2178	5.862
Sox4	Cluster 14	-0.2241	20
Mcpt1	Cluster 14	-0.2361	11.03
Igfbp7	Cluster 14	-0.2362	9.31
Fcer1a	Cluster 14	-0.2462	0.3448
Cpa3	Cluster 14	-0.2477	0
Mcpt2	Cluster 14	-0.2497	9.31
Col1a1	Cluster 14	-0.2659	2.069
Csf3r	Cluster 14	-0.2756	16.9
Wif1	Cluster 14	-0.2793	4.138
Col3a1	Cluster 14	-0.287	1.724
Clca1	Cluster 14	-0.3076	3.793
Adh1	Cluster 14	-0.3125	3.103
Dcn	Cluster 14	-0.3212	1.379
Oit1	Cluster 14	-0.3429	3.103
Spock2	Cluster 14	-0.3443	6.897
Sparc	Cluster 14	-0.3447	1.724
B3gnt7	Cluster 14	-0.3568	20.69
Mmp7	Cluster 14	-0.3637	8.966
Spink4	Cluster 14	-0.398	24.83
Cdx1	Cluster 14	-0.4032	3.448
Muc3	Cluster 14	-0.4209	8.966
Tff3	Cluster 14	-0.425	8.621
Col4a2	Cluster 14	-0.4316	2.759
Col4a1	Cluster 14	-0.432	5.862
Dmbt1	Cluster 14	-0.4348	20.69
S100a9	Cluster 14	-0.4499	8.276
S100a8	Cluster 14	-0.4505	12.07
Muc13	Cluster 14	-0.4795	33.1
Lypd8	Cluster 14	-0.5319	20.69
Wfdc18	Cluster 14	-0.5974	11.03
Creb3l1	Cluster 14	-0.6362	5.862
Clca3b	Cluster 14	-0.6575	1.724
Sdc1	Cluster 14	-0.8594	23.79
F3	Cluster 14	-0.9463	9.31
Thbs1	Cluster 14	-1.07	31.72
Col4a1	Cluster 15	2.5	96.53
Col4a2	Cluster 15	2.5	93.05
Igfbp7	Cluster 15	2.5	95.37
Sparc	Cluster 15	2.5	86.87
Dcn	Cluster 15	1.275	30.5
Dpy19l1	Cluster 15	1.2	42.86
Sox4	Cluster 15	0.7126	72.97
Tubb5	Cluster 15	0.6025	84.17
Thbs1	Cluster 15	0.5201	86.1
Col3a1	Cluster 15	0.4647	11.2
Ap1m1	Cluster 15	0.4494	48.26
Col1a1	Cluster 15	0.256	10.42
S100a9	Cluster 15	0.2486	18.15
Col1a2	Cluster 15	0.2025	5.792
Cd14	Cluster 15	0.1991	43.63
Tgfbi	Cluster 15	0.09674	45.17
S100a8	Cluster 15	0.04234	14.29
Hmox1	Cluster 15	-0.1265	50.19
Acod1	Cluster 15	-0.1645	8.494
Csf3r	Cluster 15	-0.2114	3.089
Stmn1	Cluster 15	-0.218	37.07
Mcpt2	Cluster 15	-0.2356	5.792
Cd3e	Cluster 15	-0.2417	1.544
Cpa3	Cluster 15	-0.2472	0.3861
Fcer1a	Cluster 15	-0.2483	0
Il2rb	Cluster 15	-0.251	1.931
Spink4	Cluster 15	-0.2672	22.78
Mki67	Cluster 15	-0.2701	12.36
Lyz1	Cluster 15	-0.2819	8.494
Mcpt1	Cluster 15	-0.2927	8.494
Icos	Cluster 15	-0.3183	1.544
Clca1	Cluster 15	-0.3486	6.564
Il1b	Cluster 15	-0.3522	19.69
Ctla4	Cluster 15	-0.3714	2.317
Dmbt1	Cluster 15	-0.3865	19.69
Apoe	Cluster 15	-0.3918	30.12
F3	Cluster 15	-0.4013	13.13
Tff3	Cluster 15	-0.403	6.564
Muc3	Cluster 15	-0.4246	5.792
Nkd1	Cluster 15	-0.4271	15.06
C1qb	Cluster 15	-0.4277	3.861
Lypd8	Cluster 15	-0.4374	23.94
Ccl17	Cluster 15	-0.4498	0
C1qa	Cluster 15	-0.45	2.317
Mmp7	Cluster 15	-0.4622	7.722
Gpx2	Cluster 15	-0.4666	22.39
Spock2	Cluster 15	-0.4734	7.336
Clca3b	Cluster 15	-0.4826	3.861
Krt23	Cluster 15	-0.5125	5.405
Ighm	Cluster 15	-0.516	0.3861
Wif1	Cluster 15	-0.5234	4.247
Igkc	Cluster 15	-0.5315	32.43
Wfdc18	Cluster 15	-0.5348	10.42
B3gnt7	Cluster 15	-0.5471	2.317
Malt1	Cluster 15	-0.561	42.86
Muc13	Cluster 15	-0.5726	32.43
Cdkn2d	Cluster 15	-0.61	25.1
Adh1	Cluster 15	-0.6311	1.544
Asb2	Cluster 15	-0.649	0.3861
Nans	Cluster 15	-0.6494	52.9
Cdx1	Cluster 15	-0.6518	3.861
Oit1	Cluster 15	-0.6623	5.792
Creb3l1	Cluster 15	-0.6716	12.36
H2-Aa	Cluster 15	-0.7721	11.58
Sdc1	Cluster 15	-0.7797	27.03
Ifi30	Cluster 15	-0.7977	13.51
Cd74	Cluster 15	-0.7978	30.89
Cytip	Cluster 15	-0.808	5.019
Col1a1	Cluster 16	2.5	97.41
Col1a2	Cluster 16	2.5	96.12
Col3a1	Cluster 16	2.5	97.84
Dcn	Cluster 16	2.5	91.81
Sparc	Cluster 16	2.5	96.98
Igfbp7	Cluster 16	2.401	97.41
Col4a1	Cluster 16	2.322	97.41
Col4a2	Cluster 16	2.266	95.26
Sdc1	Cluster 16	1.117	81.03
Dpy19l1	Cluster 16	0.8311	45.26
F3	Cluster 16	0.7691	55.17
Creb3l1	Cluster 16	0.7473	79.74
Hmox1	Cluster 16	0.6623	69.4
Apoe	Cluster 16	0.4592	54.74
Tgfbi	Cluster 16	0.426	53.02
Igkc	Cluster 16	0.4078	45.26
Thbs1	Cluster 16	0.2613	84.48
Adh1	Cluster 16	0.1735	39.66
Tubb5	Cluster 16	0.1333	81.03
Wif1	Cluster 16	0.05668	10.34
Ap1m1	Cluster 16	0.04946	54.31
Lyz1	Cluster 16	0.02394	12.93
Cdkn2d	Cluster 16	-0.1138	37.07
Spink4	Cluster 16	-0.1515	26.72
Krt23	Cluster 16	-0.177	6.897
Spock2	Cluster 16	-0.1781	8.621
Mmp7	Cluster 16	-0.203	9.052
Mcpt1	Cluster 16	-0.2035	13.36
Fcer1a	Cluster 16	-0.2181	0.8621
Tff3	Cluster 16	-0.2409	10.34
Mcpt2	Cluster 16	-0.2424	8.19
Cpa3	Cluster 16	-0.244	0.8621
Sox4	Cluster 16	-0.2458	49.57
Nkd1	Cluster 16	-0.2902	15.95
Il2rb	Cluster 16	-0.3208	6.466
Icos	Cluster 16	-0.3224	2.586
Asb2	Cluster 16	-0.3272	3.448
Stmn1	Cluster 16	-0.3314	22.41
C1qa	Cluster 16	-0.3469	3.017
Cd3e	Cluster 16	-0.3506	0.8621
Mki67	Cluster 16	-0.3523	8.621
C1qb	Cluster 16	-0.3703	5.172
Clca1	Cluster 16	-0.3728	6.034
Ctla4	Cluster 16	-0.3996	2.586
Csf3r	Cluster 16	-0.4125	1.293
S100a8	Cluster 16	-0.4261	12.93
Muc3	Cluster 16	-0.4276	9.052
Ccl17	Cluster 16	-0.4463	0.8621
Ighm	Cluster 16	-0.5078	2.155
S100a9	Cluster 16	-0.5104	12.07
Nans	Cluster 16	-0.5249	63.79
Wfdc18	Cluster 16	-0.5698	12.93
Dmbt1	Cluster 16	-0.5773	21.98
B3gnt7	Cluster 16	-0.5906	3.017
Lypd8	Cluster 16	-0.6068	19.4
Clca3b	Cluster 16	-0.6092	4.741
Acod1	Cluster 16	-0.6379	4.31
Muc13	Cluster 16	-0.6428	34.48
Il1b	Cluster 16	-0.649	18.97
Oit1	Cluster 16	-0.6731	3.879
Cdx1	Cluster 16	-0.6889	4.31
H2-Aa	Cluster 16	-0.7181	8.621
Ifi30	Cluster 16	-0.721	43.53
Cd14	Cluster 16	-0.7615	24.57
Gpx2	Cluster 16	-0.7852	15.95
Cytip	Cluster 16	-0.9051	3.879
Malt1	Cluster 16	-1.062	19.83
Cd74	Cluster 16	-1.068	26.72
