## Supplementary Table 3: Mouse Flow Antibodies for "Acetoacetate suppresses colon cancer via an MR1-MAIT axis"

### Sheet: Mouse Abs
Supplementary Table 3: Mouse flow antibodies
Target	Fluorophore	Clone	Source	Catalogue #	RRID#	Dilution
CD11b	FITC	M1/70	Biolegend	101204	AB_312788	1:400
CD11b	BUV737	M1/70	BD Biosciences	612800	AB_2738811	1:400
CD11c	PerCP/Cy5.5	N418	Biolegend	117328	AB_2129641	1:200
CD127 (IL7ra)	BUV737	SB/199	BD Biosciences	612841	AB_2870163	1:100
CD170 (Siglec-F)	FITC	S17007L	Biolegend	155504	AB_2750233	1:200
CD206 (MMR)	BV711	C068C2	Biolegend	141727	AB_2565822	1:200
CD223 (LAG-3)	BUV661	C9B7W	BD Biosciences	741594	AB_2871003	1:200
CD274 (PDL1)	BV421	10F.9G2	Biolegend	124315	AB_10897097	1:200
CD3	FITC	17A2	Biolegend	100204	AB_312661	1:200
CD3	BV421	17A2	Biolegend	100228	AB_2562553	1:200
CD326 (EpCAM)	PE/Dazzle 594	G8.8	Biolegend	118236	AB_2632777	1:400
CD366 (Tim-3)	BV650	5D12/Tim-3	BD Biosciences	747623	AB_2744189	1:100
CD3e	PerCP/Fire 780	145-2C11	Biolegend	100376	AB_3068260	1:100
CD4	BV786	GK1.5	Biolegend	100453	AB_2565843	1:200
CD4	BUV737	RM4-5	BD Biosciences	612843	AB_2870165	1:200
CD44	BV480	IM7	BD Biosciences	566116	AB_2739518	1:200
CD45	BUV395	30-F11	BD Biosciences	564279	AB_2651134	1:200
CD45R/B220	FITC	RA3-6B2	Biolegend	103206	AB_312991	1:200
CD45R/B220	Alexa Fluor 700	RA3-6B2	Biolegend	103232	AB_493717	1:200
CD45R/B220	BV711	RA3-6B2	Biolegend	103255	AB_2563491	1:200
CD86	BV605	GL-1	Biolegend	105037	AB_11204429	1:200
CD8a	BUV563	53-6.7	BD Biosciences	569185	AB_2872946	1:200
CD8a	BUV805	53-6.7	BD Biosciences	612898	AB_2870186	1:200
CD90.2 (Thy1.2)	BUV805	30-H12	BD Biosciences	741909	AB_2871223	1:400
F4/80	PE	BM8	Biolegend	123110	AB_893486	1:200
F4/80	PE/Cy7	BM8	Biolegend	123114	AB_893478	1:200
FoxP3	Alexa Fluor 700	FJK-16s	Invitrogen	56577382	AB_1210557	1:100
GATA3	PerCP/Cy5.5	16E10A23	Biolegend	653812	AB_2563219	1:100
GR1	FITC	RB6-8C5	Biolegend	108406	AB_313371	1:200
Granzyme B	PE/Dazzle 594	QA16A02	Biolegend	372216	AB_2728383	1:100
H-2 Class I	BUV563	M1/42	BD Biosciences	749703	AB_2873957	1:400
I-A/I-E	BV480	M5/114.15.2	BD Biosciences	566086	AB_2869739	1:400
IFN gamma	BV480	XMG1.2	BD Biosciences	566097	AB_2739549	1:100
iNOS	PE/Cy7	CXNFT1	Invitrogen	25592082	AB_2573499	1:400
Ly6-C	BV786	HK1.4	BD Biosciences	755197	AB_3687605	1:200
Ly6-G	BV650	1A8	Biolegend	127641	AB_2565881	1:200
MR1	PE	26.5	Biolegend	361106	AB_2563043	1:100
MR1	APC	26.5	Biolegend	361108	AB_2563204	1:100
NK 1.1	PE/Dazzle 594	S17016D	Biolegend	156518	AB_2892324	1:200
PLZF	PE-CF594	R17-809	BD Biosciences	565738	AB_2739339	1:100
ROR gamma (t)	PE	B2D	Invitrogen	12698182	AB_10807092	1:100
ROR gamma (t)	APC	B2D	ThermoFisher Scientific	17-6981-82	AB_2573254	1:100
T-bet	PE/Cy7	4B10	Biolegend	644824	AB_2561761	1:100
TCR gamma delta	BV605	GL3	Biolegend	118129	AB_2563356	1:200
Ter119	FITC	Ter119	Biolegend	116212	AB_313713	1:200
TNF alpha	BV650	MP6-XT22	Biolegend	506333	AB_2562450	1:100
TruStain FcX	CD16/32	93	Biolegend	101320	AB_1574975	1:1000
