## Supplementary Table 4: Human Flow Antibodies for "Acetoacetate suppresses colon cancer via an MR1-MAIT axis"

### Sheet: Human Abs
Supplementary Table 4: Human flow antibodies
Target	Fluorophore	Clone	Source	Catalogue #	RRID#	Dilution
CD107a	BV650	H4A3	Biolegend	328638	AB_2565838	1:100
CD11b	BUV737	M1/70	BD Biosciences	612800	AB_2870127	1:400
CD11b	APC	M1/70	Biolegend	101212	AB_312795	1:400
CD14	PE/Dazzle 594	M5E2	Biolegend	301852	AB_2629576	1:200
CD14	Alexa Fluor 700	63D3	Biolegend	367114	AB_2566716	1:200
CD15	FITC	HI98	Biolegend	301904	AB_314196	1:200
CD15	PE/Cy7	HI98	Biolegend	301924	AB_2783155	1:100
CD16	PerCP/Cy5.5	3G8	Biolegend	302028	AB_893262	1:200
CD161	BV711	HP-3G10	Biolegend	339958	AB_2941516	1:100
CD19	BUV563	SJ25C1	BD Biosciences	612916	AB_2870201	1:200
CD223 (LAG-3)	BV421	11C3C65	Biolegend	369314	AB_2629797	1:100
CD223 (LAG-3)	BV785	11C3C65	Biolegend	369322	AB_2716127	1:100
CD25	PerCP/Fire 780	M-A251	Biolegend	356160	AB_3068265	1:200
CD274 (PDL1)	BV785	29E-2A3	Biolegend	329735	AB_2629581	1:200
CD3	BV650	OKT3	Biolegend	317324	AB_2563352	1:100
CD3	BV785	UCHT1	Biolegend	300472	AB_2687178	1:100
CD326 (Epcam)	FITC	9C4	Biolegend	324204	AB_756078	1:400
CD326 (Epcam)	Alexa Fluor 700	9C4	Biolegend	324244	AB_2750489	1:400
CD366 (Tim-3)	BV785	F38-2E2	Biolegend	345032	AB_2565833	1:100
CD4	BUV737	SK3	BD Biosciences	612748	AB_2870079	1:200
CD4	PerCP/Cy5.5	RPA-T4	Biolegend	300530	AB_893322	1:200
CD45	BV480	HI30	BD Biosciences	566115	AB_2739517	1:200
CD56	Alexa Fluor 700	HCD56	Biolegend	318316	AB_604104	1:100
CD66b	Alexa Fluor 700	G10F5	Biolegend	305114	AB_2566038	1:200
CD69	BUV395	FN50	BD Biosciences	564364	AB_2738770	1:100
CD69	BV421	FN50	Biolegend	310929	AB_10933255	1:100
CD8a	BUV563	SK1	BD Biosciences	741440	AB_2870916	1:200
CD8a	BUV805	SK1	BD Biosciences	612889	AB_2833078	1:200
FoxP3	PE	150D	Biolegend	320007	AB_492981	1:100
Granzyme B	BV421	QA18A28	Biolegend	396414	AB_2810603	1:100
Granzyme B	FITC	QA16A02	Biolegend	372206	AB_2687030	1:100
HLA-A,B,C (MHCI)	Spark UV387	W6/32	Biolegend	311462	AB_3083303	1:200
HLA-DR	BV605	QA19A44	Biolegend	365604	AB_3083355	1:200
IFN gamma	BV480	B27	BD Biosciences	566100	AB_2739573	1:100
MHC Class I	Alexa Fluor 488	IVA26	ThermoFisher Scientific	MA5-44043	AB_2912975	1:200
MR1	PE	26.5	Biolegend	361106	AB_2563043	1:100
MR1	APC	26.5	Biolegend	361108	AB_2563204	1:100
Perforin	BV711	dG9	Biolegend	308130	AB_2687190	1:100
T-bet	PE/Cy7	4B10	Biolegend	644824	AB_2561761	1:100
TCR Vα7.2	PE	3C10	Biolegend	351706	AB_10899577	1:100
TCR Vα7.2	PE/Cy7	3C10	Biolegend	351712	AB_2561994	1:100
TruStain FcX			Biolegend	422302	AB_2818986	1:1000
