## Supplementary Table 5: Human PBMC Composition for "Acetoacetate suppresses colon cancer via an MR1-MAIT axis"

### Sheet: Sheet1
Supplementary Table 5: Human PBMC composition
		Proprtion of live cells
	Population	Donor 24A	Donor 25C
	B cells	11.2967	7.48
	CD4 T cells	31.1767	41.8
	CD8 T cells	14.363	12.1
	DCs	1.01567	2.48
	MAIT cells	0.863333	1.42
	Monocytes	27.17	15.6
	Neutrophils	0.7387	1.28
	NK cells	4.60933	6.3
	Other cells	10.5053	11.54
