## Supplementary Table 7: Selected Ion Monitoring for "Acetoacetate suppresses colon cancer via an MR1-MAIT axis"

### Sheet: Sheet1
Supplementary Table 7: Selected ion monitoring
Compound	Chemical formula	Exact mass	[M-H]- (m/z)	Explicit RT
5-A-RU	C9H16N4O6	276.11	275.1	6.1
Acetoacetate	C4H6O3	102.03	101.024	4.24
Ethyl acetoacetate	C6H10O3	130.06	129.056	1.76
3-hydroxybutyrate	C4H8O3	104.05	103.04	4.52
5-OP-RU	C12H18N4O7	330.12	329.11	3.93
RL-7-Me	C12H16N4O6	312.11	311.1	6
