## Supplementary Table 8: LC-MS Tables for "Acetoacetate suppresses colon cancer via an MR1-MAIT axis"

### Sheet: 30 min incubation
Supplementary Table 8: LC-MS tables
Filename	Sample	Ethyl_acetoacetate	Acetoacetate	3-hydroxybutyrate	5-A-RU	5-OP-RU	RL-7-Me
20251003_1A	5ARU + MGO_1	NF	NF	NF	4.04227e+07	2.4544e+09	1.57891e+08
20251003_1B	5ARU + MGO_2	NF	NF	NF	7.49332e+07	4.40478e+09	2.43906e+08
20251003_1C	5ARU + MGO_3	NF	NF	NF	7.68995e+07	4.60692e+09	2.39692e+08
20251003_2A	5ARU + Na-AcAc_1	NF	9.61207e+07	NF	1.59037e+08	6.3926e+06	400994
20251003_2B	5ARU + Na-AcAc_2	NF	9.74896e+07	NF	1.36278e+08	6.42204e+06	394068
20251003_2C	5ARU + Na-AcAc_3	NF	1.74613e+08	NF	1.80653e+08	1.21496e+07	657659
20251003_3A	5ARU + Li-AcAc_1	NF	1.51139e+08	NF	9.94632e+07	7.11126e+06	556557
20251003_3B	5ARU + Li-AcAc_2	NF	1.73269e+08	NF	1.11601e+08	1.16935e+07	704663
20251003_3C	5ARU + Li-AcAc_3	NF	2.36517e+08	NF	1.2623e+08	1.31543e+07	806706
20251003_4A	5ARU + 3HB_1	NF	NF	3.9201e+08	7.82012e+07	751633	44520.3
20251003_4B	5ARU + 3HB_2	NF	NF	3.70801e+08	7.47103e+07	703789	50791.9
20251003_4C	5ARU + 3HB_3	NF	NF	3.77685e+08	6.63048e+07	677203	47002.7
20251003_5A	5ARU + EAA_1	2.3602e+07	847621	NF	6.22255e+07	1.031e+06	40334.4
20251003_5B	5ARU + EAA_2	2.55978e+07	2.13414e+06	NF	9.7194e+07	2.0341e+06	69130.3
20251003_5C	5ARU + EAA_3	2.39402e+07	1.59949e+06	NF	7.89209e+07	1.42696e+06	76938.5
20251003_6A	5ARU + Acetone_1	NF	NF	NF	5.88313e+07	596946	57123.7
20251003_6B	5ARU + Acetone_2	NF	NF	NF	5.75079e+07	573741	44642.1
20251003_6C	5ARU + Acetone_3	NF	NF	NF	5.89958e+07	651555	57873.3
20251003_7A	5ARU + None_1	NF	NF	NF	6.40791e+07	563791	72860.4
20251003_7B	5ARU + None_2	NF	NF	NF	5.60226e+07	564871	46637.3
20251003_7C	5ARU + None_3	NF	NF	NF	7.16565e+07	857439	53543.4
20251003_8A	Buffer only_1	NF	NF	NF	NF	NF	NF
20251003_8B	Buffer only_2	NF	NF	NF	NF	NF	NF
20251003_8C	Buffer only_3	NF	NF	NF	NF	NF	NF

### Sheet: Time course
Filename	Sample	5-A-RU	Acetoacetate	5-OP-RU	RL-7-Me	2-methyl-quinoxaline
20250515_1A	5ARU+AcAc, 1 min	2.26125e+08	1.17401e+08	1.30824e+06	48098.7
20250515_1B	5ARU+AcAc, 1 min	3.01384e+08	1.41677e+08	1.71219e+06	63503.3
20250515_1C	5ARU+AcAc, 1 min	1.72849e+08	8.52261e+07	897847	43351.2
20250515_2A	5ARU+AcAc, 10 min	1.05488e+08	7.68104e+07	1.91396e+06	180740
20250515_2B	5ARU+AcAc, 10 min	8.59653e+07	8.69631e+07	2.52306e+06	200894
20250515_2C	5ARU+AcAc, 10 min	8.12508e+07	7.66171e+07	2.36473e+06	190697
20250515_3A	5ARU+AcAc, 60 min	6.8491e+07	1.00663e+08	1.22631e+07	518757
20250515_3B	5ARU+AcAc, 60 min	5.30902e+07	8.2678e+07	9.41298e+06	463968
20250515_3C	5ARU+AcAc, 60 min	4.9254e+07	7.0462e+07	8.22417e+06	398084
20250515_4A	5ARU+AcAc, 240 min	1.76355e+07	7.76297e+07	9.1943e+06	471334
20250515_4B	5ARU+AcAc, 240 min	1.49901e+07	6.31542e+07	7.29353e+06	380768
20250515_4C	5ARU+AcAc, 240 min	1.19972e+07	4.63024e+07	5.28516e+06	318327
20250518_13A	5ARU alone, 1 min	2.59305e+07	NF	286410	NF
20250518_13B	5ARU alone, 1 min	376036	NF	3133.37	NF
20250518_13C	5ARU alone, 1 min	7.25922e+07	NF	852514	70468.8
20250518_14A	5ARU alone, 10 min	5.78798e+07	NF	792526	107015
20250518_14B	5ARU alone, 10 min	5.51161e+07	245977	731200	78303.2
20250518_14C	5ARU alone, 10 min	6.08833e+07	NF	782924	81701.8
20250518_15A	5ARU alone, 60 min	3.38765e+07	NF	413382	58599.3
20250518_15B	5ARU alone, 60 min	3.60109e+07	NF	446886	69724.9
20250518_15C	5ARU alone, 60 min	3.39437e+07	NF	371775	77041.5
20250518_16A	5ARU alone, 240 min	1.44891e+07	85070.8	90278.9	24331.5
20250518_16B	5ARU alone, 240 min	181401	NF	NF	NF
20250518_16C	5ARU alone, 240 min	1.66171e+07	125965	90660.6	29748.7
MGO_05mM_PBS_37C_0H_1	MGO+4-PDA, 0 min					5.76896e+06
MGO_05mM_PBS_37C_0H_2	MGO+4-PDA, 0 min					6.75341e+06
MGO_05mM_PBS_37C_0H_3	MGO+4-PDA, 0 min					7.21565e+06
MGO_05mM_PBS_37C_1H_1	MGO+4-PDA, 60 min					7.32396e+06
MGO_05mM_PBS_37C_1H_2	MGO+4-PDA, 60 min					7.28269e+06
MGO_05mM_PBS_37C_1H_3	MGO+4-PDA, 60 min					7.36909e+06
MGO_05mM_PBS_37C_2H_1	MGO+4-PDA, 120 min					7.43138e+06
MGO_05mM_PBS_37C_2H_2	MGO+4-PDA, 120 min					7.49221e+06
MGO_05mM_PBS_37C_2H_3	MGO+4-PDA, 120 min					7.68882e+06
MGO_05mM_PBS_37C_3H_1	MGO+4-PDA, 180 min					7.37013e+06
MGO_05mM_PBS_37C_3H_2	MGO+4-PDA, 180 min					7.31325e+06
MGO_05mM_PBS_37C_3H_3	MGO+4-PDA, 180 min					7.58465e+06
PBS_37C_0H_1	4-PDA alone, 0 min					NF
PBS_37C_0H_2	4-PDA alone, 0 min					NF
PBS_37C_0H_3	4-PDA alone, 0 min					NF
PBS_37C_1H_1	4-PDA alone, 60 min					NF
PBS_37C_1H_2	4-PDA alone, 60 min					NF
PBS_37C_1H_3	4-PDA alone, 60 min					NF
PBS_37C_2H_1	4-PDA alone, 120 min					NF
PBS_37C_2H_2	4-PDA alone, 120 min					NF
PBS_37C_2H_3	4-PDA alone, 120 min					NF
PBS_37C_3H_1	4-PDA alone, 180 min					NF
PBS_37C_3H_2	4-PDA alone, 180 min					NF
PBS_37C_3H_3	4-PDA alone, 180 min					NF
Li-AcAc_5mM_PBS_37C_0H_1	Li-AcAc+4-PDA, 0 min					NF
Li-AcAc_5mM_PBS_37C_0H_2	Li-AcAc+4-PDA, 0 min					NF
Li-AcAc_5mM_PBS_37C_0H_3	Li-AcAc+4-PDA, 0 min					61089
Li-AcAc_5mM_PBS_37C_1H_1	Li-AcAc+4-PDA, 60 min					59528
Li-AcAc_5mM_PBS_37C_1H_2	Li-AcAc+4-PDA, 60 min					67633.9
Li-AcAc_5mM_PBS_37C_1H_3	Li-AcAc+4-PDA, 60 min					87402.1
Li-AcAc_5mM_PBS_37C_2H_1	Li-AcAc+4-PDA, 120 min					134759
Li-AcAc_5mM_PBS_37C_2H_2	Li-AcAc+4-PDA, 120 min					148001
Li-AcAc_5mM_PBS_37C_2H_3	Li-AcAc+4-PDA, 120 min					113364
Li-AcAc_5mM_PBS_37C_3H_1	Li-AcAc+4-PDA, 180 min					229436
Li-AcAc_5mM_PBS_37C_3H_2	Li-AcAc+4-PDA, 180 min					322410
Li-AcAc_5mM_PBS_37C_3H_3	Li-AcAc+4-PDA, 180 min					217766
Li-AcAc_ana_5mM_PBS_37C_0H_1	Li-AcAc+4-PDA without O2, 0 min					21253.8
Li-AcAc_ana_5mM_PBS_37C_0H_2	Li-AcAc+4-PDA without O2, 0 min					24767.8
Li-AcAc_ana_5mM_PBS_37C_0H_3	Li-AcAc+4-PDA without O2, 0 min					31968.4
Li-AcAc_ana_5mM_PBS_37C_1H_1	Li-AcAc+4-PDA without O2, 60 min					NF
Li-AcAc_ana_5mM_PBS_37C_1H_2	Li-AcAc+4-PDA without O2, 60 min					65144.7
Li-AcAc_ana_5mM_PBS_37C_1H_3	Li-AcAc+4-PDA without O2, 60 min					23363.9
Li-AcAc_ana_5mM_PBS_37C_2H_1	Li-AcAc+4-PDA without O2, 120 min					29751.8
Li-AcAc_ana_5mM_PBS_37C_2H_2	Li-AcAc+4-PDA without O2, 120 min					37218.4
Li-AcAc_ana_5mM_PBS_37C_2H_3	Li-AcAc+4-PDA without O2, 120 min					NF
Li-AcAc_ana_5mM_PBS_37C_3H_1	Li-AcAc+4-PDA without O2, 180 min					17771.4
Li-AcAc_ana_5mM_PBS_37C_3H_2	Li-AcAc+4-PDA without O2, 180 min					47252
Li-AcAc_ana_5mM_PBS_37C_3H_3	Li-AcAc+4-PDA without O2, 180 min					28083.1
Na-AcAc_5mM_PBS_37C_0H_1	Na-AcAC+4-PDA, 0 min					NF
Na-AcAc_5mM_PBS_37C_0H_2	Na-AcAC+4-PDA, 0 min					28338.2
Na-AcAc_5mM_PBS_37C_0H_3	Na-AcAC+4-PDA, 0 min					NF
Na-AcAc_5mM_PBS_37C_1H_1	Na-AcAC+4-PDA, 60 min					68739.2
Na-AcAc_5mM_PBS_37C_1H_2	Na-AcAC+4-PDA, 60 min					56745.3
Na-AcAc_5mM_PBS_37C_1H_3	Na-AcAC+4-PDA, 60 min					84359.8
Na-AcAc_5mM_PBS_37C_2H_1	Na-AcAC+4-PDA, 120 min					117111
Na-AcAc_5mM_PBS_37C_2H_2	Na-AcAC+4-PDA, 120 min					173105
Na-AcAc_5mM_PBS_37C_2H_3	Na-AcAC+4-PDA, 120 min					175916
Na-AcAc_5mM_PBS_37C_3H_1	Na-AcAC+4-PDA, 180 min					196711
Na-AcAc_5mM_PBS_37C_3H_2	Na-AcAC+4-PDA, 180 min					212465
Na-AcAc_5mM_PBS_37C_3H_3	Na-AcAC+4-PDA, 180 min					244620
Na-AcAc_ana_5mM_PBS_37C_0H_1	Na-AcAc+4-PDA without O2, 0 min					14776
Na-AcAc_ana_5mM_PBS_37C_0H_2	Na-AcAc+4-PDA without O2, 0 min					NF
Na-AcAc_ana_5mM_PBS_37C_0H_3	Na-AcAc+4-PDA without O2, 0 min					NF
Na-AcAc_ana_5mM_PBS_37C_1H_1	Na-AcAc+4-PDA without O2, 60 min					27476
Na-AcAc_ana_5mM_PBS_37C_1H_2	Na-AcAc+4-PDA without O2, 60 min					NF
Na-AcAc_ana_5mM_PBS_37C_1H_3	Na-AcAc+4-PDA without O2, 60 min					20034.5
Na-AcAc_ana_5mM_PBS_37C_2H_1	Na-AcAc+4-PDA without O2, 120 min					20499.3
Na-AcAc_ana_5mM_PBS_37C_2H_2	Na-AcAc+4-PDA without O2, 120 min					39608.2
Na-AcAc_ana_5mM_PBS_37C_2H_3	Na-AcAc+4-PDA without O2, 120 min					21545.1
Na-AcAc_ana_5mM_PBS_37C_3H_1	Na-AcAc+4-PDA without O2, 180 min					NF
Na-AcAc_ana_5mM_PBS_37C_3H_2	Na-AcAc+4-PDA without O2, 180 min					5860.04
Na-AcAc_ana_5mM_PBS_37C_3H_3	Na-AcAc+4-PDA without O2, 180 min					18596.2

### Sheet: PBMCs
Filename	PBMC sample	Live cell count (x10^6 cells)	Acetoacetate	5-A-RU	5-OP-RU	RL-7-Me
20251001_1	NaCl + 5ARU (pellet)	1.18	NF	NF	NF	NF
20251001_2	NaCl + 5ARU (pellet)	1.24	NF	NF	NF	NF
20251001_3	NaCl + 5ARU (pellet)	1.34	NF	NF	NF	NF
20251001_4	NaCl + 5ARU (pellet)	1.18	NF	NF	NF	NF
20251001_5	AcAc + 5ARU (pellet)	0.76	7.71606e+06	NF	16697.3	NF
20251001_6	AcAc + 5ARU (pellet)	0.6	9.92825e+06	NF	28184.4	NF
20251001_7	AcAc + 5ARU (pellet)	1.2	9.12778e+06	NF	26836.4	NF
20251001_8	AcAc + 5ARU (pellet)	0.64	8.48972e+06	NF	22619.9	NF
20251001_9	MGO + 5ARU (pellet)	1.38	NF	NF	3856.79	NF
20251001_10	MGO + 5ARU (pellet)	1.32	NF	NF	6461.21	NF
20251001_11	MGO + 5ARU (pellet)	1.58	NF	NF	12850.4	NF
20251001_12	MGO + 5ARU (pellet)	1.6	NF	NF	7597.5	NF
20251001_13	NaCl + 5ARU (supernatant)	1.18	NF	NF	NF	NF
20251001_14	NaCl + 5ARU (supernatant)	1.24	NF	NF	NF	NF
20251001_15	NaCl + 5ARU (supernatant)	1.34	NF	NF	NF	NF
20251001_16	NaCl + 5ARU (supernatant)	1.18	NF	NF	NF	NF
20251001_17	AcAc + 5ARU (supernatant)	0.76	2.65213e+08	NF	577362	831052
20251001_18	AcAc + 5ARU (supernatant)	0.6	2.56599e+08	NF	591699	782399
20251001_19	AcAc + 5ARU (supernatant)	1.2	2.70078e+08	NF	568519	787978
20251001_20	AcAc + 5ARU (supernatant)	0.64	2.84913e+08	NF	538340	789960
20251001_21	MGO + 5ARU (supernatant)	1.38	NF	NF	267626	262116
20251001_22	MGO + 5ARU (supernatant)	1.32	NF	NF	254615	237152
20251001_23	MGO + 5ARU (supernatant)	1.58	NF	NF	268429	233316
20251001_24	MGO + 5ARU (supernatant)	1.6	NF	NF	270286	222451
20251001_25	NaCl + 5ARU (media only)		NF	NF	NF	NF
20251001_26	AcAc + 5ARU (media only)		2.57376e+08	NF	895414	1.71378e+06
20251001_27	MGO + 5ARU (media only)		NF	NF	523856	583367
